# *Pulsatilla hezijianensis*, (Ranunculaceae), a new species from Beijing, China

**DOI:** 10.1101/2025.07.24.666620

**Authors:** Huan-Yu Wu, Shuang Qin, Wen-He Li, Jia-Min Xiao, Bo-Wen Liu, Jian He, Lei Xie

## Abstract

*Pulsatilla hezijianensis* H.Y. Wu & L. Xie, a new species of Ranunculaceae from Hezijian Village (Beijing, China), is described. This taxon resembles *P. sukaczevii* and *P. tenuiloba* in its finely dissected pinnate leaves but is distinguished by its smaller stature (3–15 cm tall), shorter scapes, smaller fruit heads, and sepals with white inner surfaces and pale blue outer surfaces. Molecular phylogenetic analyses based on nuclear (nrITS) and plastid markers (*rbc*L, *acc*D*-psa*I, *trn*L intron) revealed that the Hezijian population forms a distinct clade, sister to *P. tenuiloba* but with significant genetic divergence. Morphological comparisons with allied species, coupled with its distribution and phenology, support its recognition as a new species. The restricted distribution and small population size warrant its conservation status as Critically Endangered (CR) under IUCN criteria.
