## Supplementary material for "*Pulsatilla hezijianensis*, (Ranunculaceae), a new species from Beijing, China": Table S1

### Sheet: Sheet1
Name	nrITS	accD-psaI	trnL intron	rbcL gene	herbarium code
Pulsatilla ajanensis	MK551007	MK550929	MK551037	MK551092	DE-Soo-43235 (DE)
P. albana	MK551017	MK550943	MK551051	MK551106	DE-Soo-45644 (DE)
P. alpina	MK550978	MK550924	MK551032	MK551087	DE-Soo-45645 (DE)
P. ambigua	MK551018	MK550946	MK551054	MK551109	s.n. (BNU)
P. andina	MK551014	MK550944	MK551052	MK551107	DE-Soo-44261 (DE)
P. aurea	MK550977	MK550923	MK551031	MK551086	MW0669529 (MW)
P. bungeana	MK551012	MK550940	MK551048	MK551103	ZA41499 (ZA)
P. campanella	MK551019	MK550948	MK551056	no PCR	MW0830452 (MW)
P. cernua	MK551000	MK550939	MK551047	MK551102	s.n. (BNU)
P. chinensis	MK551011	MK550938	MK551046	MK551101	W 7628 (W)
P. dahurica	MK550983	MK550937	MK551045	MK551100	DE-Soo-43236 (DE)
P. dahurica	MK550981	MK550935	MK551043	MK551098	ZA40590 (ZA)
P. dahurica	MK550982	MK550936	MK551044	MK551099	s.n. (BNU)
P. georgica	MK551015	MK550947	MK551055	MK551110	ZA41501 (ZA)
P. grandis	MK550985	MK550952	MK551060	MK551114	DE-Soo-45646 (DE)
P. halleri Willd. subsp. halleri	MK551001	MK550954	MK551062	MK551116	DE-Soo-45647
P. halleri Willd. subsp. slavica G.Reuss	MK550996	MK550963	MK551071	MK551125	DE-Soo45648 (DE)
P. halleri Willd. subsp. styriaca (Pritz.) Zämelis	MK550987	MK550953	MK551061	MK551115	ZA41497 (ZA)
P. integrifolia	MK550993	MK550968	MK551076	no PCR	s.n. (MHA)
P. kostyczewii	MK550973	MK550920	MK551028	MK551083	MW0830499 (MW)
P. magadanensis	MK550975	MK550922	MK551030	MK551085	DE-Soo-43233 (DE)
P. montana	MK551004	MK550933	MK551041	MK551096	DE-Soo-44240 (DE)
P. montana	MK551002	MK550930	MK551038	MK551093	HNHM-TRA 00017003 (BP)
P. occidentalis	MK551022	MK550925	MK551033	MK551088	WTU-374385 (WTU)
P. patens (L.) Mill. subsp. patens	MK550992	MK550958	MK551066	MK551120	DE-Soo-13659 (DE)
P. patens (L.) Mill. s.l.	MK550998	MK550957	MK551065	MK551119	DE-Soo45649 (DE)
P. patens (L.) Mill. subsp. flavescens	MK550995	MK550955	MK551063	MK551117	MW0156419 (MW)
P. patens (L.) Mill. subsp. multifida	MK550997	MK550956	MK551064	MK551118	DE-Soo-45686
P. patens (L.) Mill. subsp. nuttalliana	MK550999	MK550959	MK551067	MK551121	BABY-9022; 14-0198
P. pratensis Mill. subsp. bohemica Skalický	MK551003	MK550931	MK551039	MK551094	ZA43780 (ZA)
P. pratensis Mill. subsp. hungarica Soó	MK551006	MK550932	MK551040	MK551095	ZA41496 (ZA)
P. pratensis Mill. subsp. nigricans	MK551005	MK550934	MK551042	MK551097	DE-Soo-45650
P. pratensis Mill. subsp. pratensis	KQ134912	KR297059	KR297059	KR297059	OL-PPR110A
P. rubra	MK550990	MK550961	MK551069	MK551123	ZA41489 (ZA)
P. rubra	MK550991	MK550962	MK551070	MK551124	ZA40591 (ZA)
P. sachalinensis	MK550976	MK550926	MK551034	MK551089	DE-Soo-45651 (DE)
P. sugawarai	MK550980	MK550928	MK551036	MK551091	MW 0073788 (MW)
P. sukaczewii	MK551013	MK550942	MK551050	MK551105	ZA41495 (ZA)
P. taraoi	MK550974	MK550921	MK551029	MK551084	s.n. (MHA)
P. tatewakii	MK550979	MK550927	MK551035	MK551090	DE-Soo45652 (DE)
P. tenuiloba	MK551021	MK550941	MK551049	MK551104	DE-Soo45653 (DE)
P. turczaninovii	MK551008	MK550964	MK551072	MK551126	s.n. (MW)
P. turczaninovii	MK551010	MK550965	MK551073	MK551127	DE-Soo45654 (DE)
P. turczaninovii	MK551009	MK550966	MK551074	MK551128	DE-Soo45655 (DE)
P. vernalis	MK550989	MK550967	MK551075	MK551129	B100173839 (B)
P. vernalis	KQ134914	KR297061	KR297061	KR297061	OL-PV115A (OL)
P. violacea	MK551016	MK550945	MK551053	MK551108	ZA40592 (ZA)
P. vulgaris	MK550986	MK550969	MK551077	MK551130	ZA41490 (ZA)
P. vulgaris	MK550984	MK550950	MK551058	MK551112	ZA41491 (ZA)
P. vulgaris	MK550994	MK550951	MK551059	MK551113	ZA47973 (ZA)
P. vulgaris	MK550988	MK550960	MK551068	MK551122	s.d.
P. wallichiana	MK551020	MK550949	MK551057	MK551111	MW0830523 (MW)
Anemone multifida	MK551023	MK550918	MK551026	MK551081	ZA40584 (ZA)
Anemone fasciculata	MK550970	MK550917	MK551025	MK551078	DE-Soo45656 (DE)
Anemone sylvestris	MK551024	MK550919	MK551027	MK551082	DE-Soo45657 (DE)
Hepatica nobilis	MK550972	no PCR	MK564172	MK551080	DE-Soo45658 (DE)
Hepatica transylvanica	MK550971	no PCR	MK564171	MK551079	DE-Soo45659 (DE)
P. hezijianensis 01	PV961632	PV982380	PV962181	PV962178	WHY2025060701_2(BJFC)
P. hezijianensis 02	PV961633	PV982379	PV962182	PV962179	WHY2025060701_5(BJFC)
P. hezijianensis 03	PV962037	PV982378	PV962183	PV962180	WHY2025060701_9(BJFC)
